# Testicular gene expression patterns suggest a heterochronic shift underlying *vgll3*-mediated maturation age variation in Atlantic salmon

**DOI:** 10.1101/2025.03.05.641643

**Authors:** Ehsan Pashay Ahi, Jukka-Pekka Verta, Johanna Kurko, Annukka Ruokolainen, Paul Vincent Debes, Craig R. Primmer

## Abstract

Heterochrony, or shifts in developmental timing, drives phenotypic diversity within and between species and shapes life history traits that can be selected for in changing environments which in turn promotes population resilience. Despite its importance, the molecular basis of heterochrony remains largely unknown. Mutations in “heterochronic genes” that regulate these processes can induce stable timing shifts, impacting important life history traits like pubertal timing. Heterochronic shifts in gene transcription are often tissue-specific and in mammals, for example, the testis shows the most pronounced heterochrony across species, especially during spermatogenesis. Age at maturity is a key adaptive trait across species, with *vgll3*, a Hippo pathway co-factor, as a main determinant in Atlantic salmon. The roles of *vgll3* in maturation timing, adiposity, and energy storage are evolutionarily conserved across fish and mammals. Recent studies in salmon show *vgll3* alleles; *early* (E) and *late* (L), affect reproductive gene expression, reinforcing its role in regulating developmental timing. This study examines whether *vgll3* influences testicular heterochrony in Atlantic salmon by analyzing Hippo pathway-related gene expression in E and L genotypes. We observed heterochronic divergence in Hippo pathway gene transcription, indicating accelerated spermatogenesis-linked changes in the testes of *vgll3*EE* individuals. Since maturation in Atlantic salmon is closely tied to environmental changes, and the Hippo pathway acts as an environmental sensor, these findings suggest that Hippo-*vgll3* shifts may also respond to environmental signals. This positions *vgll3* as a heterochronic gene which is potentially affected by environmental changes (heterokairic), making it an ideal target for studying ecological adaptation linked to heterochrony.
