## Supplementary file 1 for "Testicular gene expression patterns suggest a heterochronic shift underlying *vgll3*-mediated maturation age variation in Atlantic salmon"

### Sheet: Brain_F vs. M_All
Gene Name	Accession #	NS Probe ID	M	StDev of M	F	StDev of F	M vs. F	Adj P value of: M vs. F
KDM5Bd	XM_014146695.1	XM_014146695.1:38	240.77	18.2	300.24	25.21	-1.25	0.00308447
CADM2A	XM_014198381.1	XM_014198381.1:277	157.88	12.82	194.05	14.19	-1.23	0.00310617
AESb	XM_014216422.1	XM_014216422.1:3135	1652.15	55.88	1796.24	56.11	-1.09	0.00315856
ARHGEF25b	XM_014135869.1	XM_014135869.1:2685	126.39	10.95	158.19	15.95	-1.25	0.00328281
PRKAR2Bb	XM_014147660.1	XM_014147660.1:1380	323.45	18.82	372.93	31.29	-1.15	0.00435136
PCDH18c	XM_014194606.1	XM_014194606.1:325	433.3	22.99	486.87	32.48	-1.12	0.00467807
PPARAb	XM_014169858.1	XM_014169858.1:1906	99.91	15.68	134.94	20.53	-1.35	0.0048716
PRKAR1Bb	XM_014202711.1	XM_014202711.1:402	1248.88	124.97	1493.77	135.11	-1.2	0.0049558
FARP1a	XM_014173359.1	XM_014173359.1:4482	267.99	17.27	332.43	46.71	-1.24	0.00526654
AJUBAa	XM_014156138.1	XM_014156138.1:3470	154.08	13.33	180.17	15.37	-1.17	0.00565333
FRMD6a	XM_014211509.1	XM_014211509.1:2626	52.1	8.07	66.76	8.78	-1.28	0.00567441
MYO10f	XM_014165760.1	XM_014165760.1:6251	131.97	14.53	158.34	15.01	-1.2	0.00599057
CADM2Ba	XM_014129854.1	XM_014129854.1:517	19.06	4.43	33.64	13.41	-1.77	0.00609994
ROCK1a	XM_014191784.1	XM_014191784.1:152	307.88	25.95	355.74	30.53	-1.16	0.00697589
PHACTR4Bb	XM_014169607.1	XM_014169607.1:141	256	27.72	336.06	73.35	-1.31	0.00724395
FGF8b	XM_014154007.1	XM_014154007.1:718	154.21	15.01	183.86	23.18	-1.19	0.00815018
ARHGAP32a	XM_014137384.1	XM_014137384.1:4422	178.03	30.11	227.12	23.19	-1.28	0.00876856
RXRBAc	XM_014177327.1	XM_014177327.1:3123	585.38	48.46	692.15	82.62	-1.18	0.00949413
CYP26B1b	XM_014206393.1	XM_014206393.1:3806	321.39	50.22	390.5	35.94	-1.22	0.00992351
PCDH18a	XM_014212361.1	XM_014212361.1:224	153.59	19.8	182.98	14.94	-1.19	0.0100314
EGR1d	XM_014200066.1	XM_014200066.1:323	13.29	2.57	18.62	4.11	-1.4	0.0102863
FARP1b	XM_014165575.1	XM_014165575.1:1382	38.25	8.55	54.93	14.8	-1.44	0.0117629
EDAR	XM_014173897.1	XM_014173897.1:2259	13.73	5.64	22.36	4.72	-1.63	0.0126922
KDM5Bc	XM_014136221.1	XM_014136221.1:4820	192.65	21.41	229.17	31.11	-1.19	0.0136486
CDH2d	XM_014140224.1	XM_014140224.1:1489	911.89	83.98	1036.54	94.09	-1.14	0.0159765
NR1I2/PXR	XM_014174162.1	XM_014174162.1:1997	25.81	4.79	33.13	5.9	-1.28	0.0173944
LATS1b	XM_014144217.1	XM_014144217.1:4698	31.95	7.4	44.78	11.78	-1.4	0.0184318
ARHGAP32d	XM_014214855.1	XM_014214855.1:8	107.3	17.48	129.77	13.36	-1.21	0.019382
LIMK1	XM_014162741.1	XM_014162741.1:3508	298.94	23.19	336.01	31.85	-1.12	0.0174101
GHR1	XM_014133894.1	XM_014133894.1:197	345.42	28.99	421.87	84.35	-1.22	0.02209
ROCK2a	XM_014192160.1	XM_014192160.1:569	311.83	21.46	342.65	26.27	-1.1	0.0221651
ETS1a	XM_014197824.1	XM_014197824.1:914	12.87	3.42	18.84	5.44	-1.46	0.0235702
VDRAd	XM_014167996.1	XM_014167996.1:3206	295.86	29.74	361.8	70.17	-1.22	0.0249744
ARHGAP5b	XR_001330076.1	XR_001330076.1:1615	618.13	41.02	705.38	94.62	-1.14	0.0259281
TEAD1c	XM_014125445.1	XM_014125445.1:1514	143.01	17.72	167.86	22.77	-1.17	0.0262244
TLE4a	XM_014172558.1	XM_014172558.1:596	83.3	29.36	121.59	13.36	-1.46	0.0270467
PAX3d	XM_014215104.1	XM_014215104.1:2124	64.92	11	80.83	14.22	-1.25	0.0280837
ARHGAP32e	XM_014201394.1	XM_014201394.1:5	42.36	4.78	52.5	13.64	-1.24	0.0311368
PRKAR2Ba	XM_014125918.1	XM_014125918.1:2016	221.48	25.53	250.94	22.09	-1.13	0.0329603
TLE1b	XM_014169695.1	XM_014169695.1:2951	79.33	13.23	94.76	12.83	-1.19	0.0337359
SOX3b	XM_014199709.1	XM_014199709.1:16	371.75	35.04	418.65	44.52	-1.13	0.0378077
STK4	XM_014165828.1	XM_014165828.1:775	146.67	22.71	173.02	21.97	-1.18	0.0382791
RHOAd	XM_014145763.1	XM_014145763.1:1243	730.59	56.75	804.71	72.61	-1.1	0.0386426
VDRAc	XM_014135458.1	XM_014135458.1:1809	117.47	10.53	139.83	28.22	-1.19	0.0390563
SLC38A6	XM_014210728.1	XM_014210728.1:1558	83.47	15.43	104.26	22.76	-1.25	0.040159
TEAD3a	XM_014133831.1	XM_014133831.1:1712	76.06	8.85	89.73	15.12	-1.18	0.0433559
LRRC9	XM_014210738.1	XM_014210738.1:1811	35.32	5.18	42.38	7.85	-1.2	0.0466947
RXRAc	XM_014132501.1	XM_014132501.1:2074	38.56	10.58	48.86	6.55	-1.27	0.0471167
TLE4c	XM_014172750.1	XM_014172750.1:1535	32.56	8	42.75	9.27	-1.31	0.0488006
RPS20	NM_001140843.1	NM_001140843.1:214	7659.77	401.17	8213.08	596.05	-1.07	0.0491297
WNT5A	XM_014134623.1	XM_014134623.1:1733	28.94	6.92	38.54	13.32	-1.33	0.050033

### Sheet: Brain_F vs. M_EE
Gene Name	Accession #	NS Probe ID	M	StDev of M	F	StDev of F	M vs. F	Adj P value of: M vs. F
KDM5Bd	XM_014146695.1	XM_014146695.1:38	235.22	11.3	307.77	9.34	-1.31	0.0018405
PCDH18c	XM_014194606.1	XM_014194606.1:325	419.17	11.87	506.42	34.14	-1.21	0.00592131
PPARAb	XM_014169858.1	XM_014169858.1:1906	104.76	14.94	144.14	12.59	-1.38	0.0121823
EDAR	XM_014173897.1	XM_014173897.1:2259	10.74	3.65	20.92	3.25	-1.95	0.0145618
TEAD3a	XM_014133831.1	XM_014133831.1:1712	71.51	8.53	92.54	8.92	-1.29	0.0149313
LAPTM4Aa	XM_014143948.1	XM_014143948.1:949	1185.42	59.24	1335.98	69.58	-1.13	0.0153063
FARP1a	XM_014173359.1	XM_014173359.1:4482	265.18	22.27	327.76	32.57	-1.24	0.0199623
CADM2Ba	XM_014129854.1	XM_014129854.1:517	18.88	6.3	35.84	8.51	-1.9	0.0204419
ARHGAP5b	XR_001330076.1	XR_001330076.1:1615	633.25	41.66	722.84	36	-1.14	0.0204461
CADM2A	XM_014198381.1	XM_014198381.1:277	160.9	11.78	194.06	18.77	-1.21	0.0228835
FGF8b	XM_014154007.1	XM_014154007.1:718	153.4	11.27	178.23	12.46	-1.16	0.0234277
TEAD1a	XM_014126883.1	XM_014126883.1:29	20.51	3.06	29.65	6.19	-1.45	0.0242435
FRMD6c	XM_014216100.1	XM_014216100.1:1713	22.6	3.29	29.67	1.76	-1.31	0.0247915
SIX1	NM_001139628.1	NM_001139628.1:949	43.27	15.25	24.07	2.72	1.8	0.0288125
AESb	XM_014216422.1	XM_014216422.1:3135	1664.08	76.14	1809.6	61.34	-1.09	0.0297932
ROCK1a	XM_014191784.1	XM_014191784.1:152	308.64	21.84	351.65	18.28	-1.14	0.0300671
PCDH18a	XM_014212361.1	XM_014212361.1:224	144.15	18.05	178.82	14.34	-1.24	0.0316419
PHACTR4Bb	XM_014169607.1	XM_014169607.1:141	265.64	36	333.61	23.79	-1.26	0.0340679
FRMD6a	XM_014211509.1	XM_014211509.1:2626	51.56	4.87	61.43	5.59	-1.19	0.0369862
PRKAR2Ba	XM_014125918.1	XM_014125918.1:2016	229.96	19.32	263.76	14.54	-1.15	0.0371115
ARHGAP32a	XM_014137384.1	XM_014137384.1:4422	166.95	32.84	233.76	15	-1.4	0.0384159
ARHGEF25b	XM_014135869.1	XM_014135869.1:2685	131.53	9.62	151.26	11.84	-1.15	0.0385763
RHOAd	XM_014145763.1	XM_014145763.1:1243	711.37	61.25	837.82	74.96	-1.18	0.0397636
PPARGa	NM_001123546.1	NM_001123546.1:2086	7.93	2.11	13.05	3.57	-1.65	0.0409764
RPABC2a	XM_014193251.1	XM_014193251.1:1	591.27	24.62	543.4	27.01	1.09	0.0411074
CEBPDb	XM_014191131.1	XM_014191131.1:569	667.42	165.81	431.89	98.04	1.55	0.041829
PRKAR1Bb	XM_014202711.1	XM_014202711.1:402	1228.2	111.79	1517.24	196.42	-1.24	0.0420321
OTX2b	XM_014185285.1	XM_014185285.1:1470	285.18	41.98	354.96	26.82	-1.24	0.0432957
TLE4a	XM_014172558.1	XM_014172558.1:596	66.83	25.41	128.95	4.76	-1.93	0.0462446
PRKAR2Bb	XM_014147660.1	XM_014147660.1:1380	325.89	23.24	363.69	16.93	-1.12	0.0482189
ROCK2a	XM_014192160.1	XM_014192160.1:569	310.04	24.94	350.25	15.4	-1.13	0.0494943
WNT8Ba	XM_014206457.1	XM_014206457.1:691	10.29	4.07	17.39	4.57	-1.69	0.0497596
CEBPDa	NM_001141493.2	NM_001141493.2:964	448	109.4	264.27	99.85	1.7	0.0499017

### Sheet: Brain_F vs. M_LL
Gene Name	Accession #	NS Probe ID	M	StDev of M	F	StDev of F	M vs. F	Adj P value of: M vs. F
ARHGEF25b	XM_014135869.1	XM_014135869.1:2685	123.83	11.35	167.36	16.62	-1.35	0.00432383
TLE4c	XM_014172750.1	XM_014172750.1:1535	36.14	4.32	51.84	5.35	-1.43	0.00434791
AESb	XM_014216422.1	XM_014216422.1:3135	1632.76	38.36	1768.6	51.37	-1.08	0.00551085
ETS1a	XM_014197824.1	XM_014197824.1:914	17.15	1.51	24.99	3.79	-1.46	0.00642216
CADM2A	XM_014198381.1	XM_014198381.1:277	157.08	15	195.71	11	-1.25	0.010411
ALDH1A2b	XM_014175666.1	XM_014175666.1:1297	334.22	34.82	267.92	18.83	1.25	0.0164197
CYP26B1b	XM_014206393.1	XM_014206393.1:3806	295.24	14.05	384.65	47.33	-1.3	0.0179583
AJUBAa	XM_014156138.1	XM_014156138.1:3470	148.96	10.51	177.94	15.39	-1.19	0.0194403
FARP1b	XM_014165575.1	XM_014165575.1:1382	38.77	11.09	67.1	15.65	-1.73	0.024749
FOXO1c	XM_014163663.1	XM_014163663.1:534	42.02	9.56	63.78	14.04	-1.52	0.0282799
LATS1b	XM_014144217.1	XM_014144217.1:4698	30.45	6.37	50.67	14.56	-1.66	0.0287454
PRKAR2Bb	XM_014147660.1	XM_014147660.1:1380	322.08	16.67	382.14	38.67	-1.19	0.0308192
FRMD6a	XM_014211509.1	XM_014211509.1:2626	55.53	10.82	75.43	7.48	-1.36	0.0328791
LRRC9	XM_014210738.1	XM_014210738.1:1811	34.82	5.08	45.63	6.11	-1.31	0.0347407
MYO10f	XM_014165760.1	XM_014165760.1:6251	128.07	16.46	158.73	16.53	-1.24	0.0353704
SNAI2b	XM_014140125.1	XM_014140125.1:1193	35.91	8.33	52.4	10.45	-1.46	0.0405042
EGR1d	XM_014200066.1	XM_014200066.1:323	15.83	3.57	23.18	4.58	-1.46	0.0437127
RHOAf	XM_014166109.1	XM_014166109.1:1138	1620.39	61.54	1504.74	69.56	1.08	0.0503008
CDH2d	XM_014140224.1	XM_014140224.1:1489	901.58	57.7	996.47	47.59	-1.11	0.0504318
CEBPBa	NM_001139913.1	NM_001139913.1:105	32.33	6.87	44.6	3.49	-1.38	0.0532724
PAX3d	XM_014215104.1	XM_014215104.1:2124	62.52	9.89	82.78	13.62	-1.32	0.056669
RXRAc	XM_014132501.1	XM_014132501.1:2074	37.77	9.02	53.02	7.06	-1.4	0.0568275
RXRBAc	XM_014177327.1	XM_014177327.1:3123	596.59	16.66	717.52	88.86	-1.2	0.0569243

### Sheet: Adipose_F vs. M_All
Gene Name	Accession #	NS Probe ID	M	StDev of M	F	StDev of F	M vs. F	Adj P value of: M vs. F
WNT5A	XM_014134623.1	XM_014134623.1:1733	58.57	32.97	130.97	49.9	-2.24	0.0102058
CADM2Bb	XM_014163653.1	XM_014163653.1:175	11.23	3.14	21.25	13.12	-1.89	0.0114472
SNAI2a	NM_001140203.1	NM_001140203.1:1178	23.75	53.55	106.09	77.73	-4.47	0.0355823
ALDH1A2b	XM_014175666.1	XM_014175666.1:1297	390.99	157.11	600.03	166.17	-1.53	0.0365415
FGFRL1	XM_014210759.1	XM_014210759.1:99	7.99	9.82	21.18	10.01	-2.65	0.0417268
PCDH18a	XM_014212361.1	XM_014212361.1:224	23.79	16.46	41.75	11.55	-1.75	0.0433769
FRMD6c	XM_014216100.1	XM_014216100.1:1713	6.77	28.18	22.52	21.92	-3.33	0.0443573

### Sheet: Adipose_F vs. M_EE
Gene Name	Accession #	NS Probe ID	M	StDev of M	F	StDev of F	M vs. F	Adj P value of: M vs. F
ROCK2b	XM_014211022.1	XM_014211022.1:358	222.34	13.08	173.93	13.85	1.28	0.00309954
COF2a	XM_014196474.1	XM_014196474.1:947	3614.56	374.86	2729.6	155.23	1.32	0.00523914
EF1Aa	NM_001141909.1	NM_001141909.1:0	752.57	102.4	462.42	80.17	1.63	0.00608209
MYO10c	XM_014204158.1	XM_014204158.1:3536	126.19	26.92	72.8	12.02	1.73	0.0079091
RPS20	NM_001140843.1	NM_001140843.1:214	10221.1	548.26	8079.4	766.95	1.27	0.00836654
COF2c	XM_014129157.1	XM_014129157.1:1	326.25	26.23	268.51	16	1.22	0.00845651
CEBPDb	XM_014191131.1	XM_014191131.1:569	1991.62	267.66	1204.7	286.17	1.65	0.0106698
MYO10b	XM_014193101.1	XM_014193101.1:3833	546.64	120	333.44	52.57	1.64	0.012139
FOXO1c	XM_014163663.1	XM_014163663.1:534	153.5	24.07	92.28	19.79	1.66	0.0124172
FARP1a	XM_014173359.1	XM_014173359.1:4482	60.29	11.51	38.31	5.88	1.57	0.0134897
RND3b	XM_014165492.1	XM_014165492.1:1056	67.77	15.15	108.35	7.96	-1.6	0.0211032
AESa	XM_014150407.1	XM_014150407.1:2271	231.67	28.28	181.34	20.68	1.28	0.024137
STK4	XM_014165828.1	XM_014165828.1:775	64.91	18.45	106.78	13.72	-1.64	0.0281773
KDM5Bd	XM_014146695.1	XM_014146695.1:38	101.76	16.42	75.55	9.75	1.35	0.0312223
CEBPDa	NM_001141493.2	NM_001141493.2:964	2760.46	491.75	1832.75	458.29	1.51	0.0338276
ADMb	XM_014175339.1	XM_014175339.1:702	308.71	89.21	193.11	41.12	1.6	0.0387747
RHOAg	XM_014167662.1	XM_014167662.1:1664	129.7	5.87	108.52	11.89	1.2	0.0404361
PCDH18a	XM_014212361.1	XM_014212361.1:224	15.32	11.54	37.02	8.8	-2.42	0.040965
FRMD6c	XM_014216100.1	XM_014216100.1:1713	4.6	5.74	24.36	25.66	-5.29	0.0475411
CHMP2B	XM_014173900.1	XM_014173900.1:801	54.64	16.88	35.56	8.34	1.54	0.0478949
ARHGEF17a	XM_014163481.1	XM_014163481.1:9576	64.9	13.89	47.31	5.69	1.37	0.0489499
ROCK2a	XM_014192160.1	XM_014192160.1:569	516.98	137.36	342.69	60.13	1.51	0.0493428
ESRRAb	XM_014129095.1	XM_014129095.1:2941	86.8	19.4	56.88	14.87	1.53	0.0495554
ANLNb	XM_014148898.1	XM_014148898.1:1662	6.36	3.39	13.05	2.84	-2.05	0.04993

### Sheet: Adipose_F vs. M_LL
Gene Name	Accession #	NS Probe ID	M	StDev of M	F	StDev of F	M vs. F	Adj P value of: M vs. F
WNT5A	XM_014134623.1	XM_014134623.1:1733	52.68	16.36	161.17	64.41	-3.06	0.00306844
MNAT1	XM_014210730.1	XM_014210730.1:318	21.93	5.71	36.02	7.19	-1.64	0.0238012
FGFRL1	XM_014210759.1	XM_014210759.1:99	12.32	7.99	30.53	7.19	-2.48	0.0452257
ALDH1A2b	XM_014175666.1	XM_014175666.1:1297	515.46	98.65	699.45	122.78	-1.36	0.0535651
PPM1A	XM_014210734.1	XM_014210734.1:2244	137.72	22.19	177.98	27.11	-1.29	0.0573309
CADM2Bb	XM_014163653.1	XM_014163653.1:175	12.85	1.76	25.03	10.92	-1.95	0.0578717

### Sheet: Ovary_EE vs. LL
Gene Name	Accession #	NS Probe ID	M	StDev of M	F	StDev of F	M vs. F	Adj P value of: M vs. F
EDAR	XM_014173897.1	XM_014173897.1:2259	26.58	4.55	12.83	2.13	2.07	0.0106629
OTX2d	XM_014205787.1	XM_014205787.1:47	20.56	4.1	10.12	1.48	2.03	0.0108663
PAX3c	XM_014190806.1	XM_014190806.1:2321	4295.22	411.19	2559.76	529.5	1.68	0.0109087
DNAJC15	XM_014173644.1	XM_014173644.1:957	16657.7	4205.08	6796.16	2897.04	2.45	0.0128693
OTX2c	XM_014144803.1	XM_014144803.1:57	16.61	3.46	9.61	2.46	1.73	0.0192943
PAX3b	XM_014163289.1	XM_014163289.1:1912	22.31	5.49	12.48	3.89	1.79	0.0196576
WNT5B	XM_014208835.1	XM_014208835.1:338	9.66	2.04	5.87	1.39	1.65	0.0203035
TEAD1a	XM_014126883.1	XM_014126883.1:29	25.94	3.09	15.95	3.68	1.63	0.0212336
AMOTL2a	XM_014123677.1	XM_014123677.1:2716	548.82	78.46	299.09	94.58	1.83	0.0212793
GNRHRa	XM_014161730.1	XM_014161730.1:2848	7.83	1.83	5.02	1.07	1.56	0.0269918
SNAI2b	XM_014140125.1	XM_014140125.1:1193	20.87	5.88	39.93	16.18	-1.91	0.0295972
CYP26A1a	XM_014154896.1	XM_014154896.1:54	25.59	8.63	13.98	3.54	1.83	0.0343626
APOC1b	XM_014155604.1	XM_014155604.1:512	222.21	126.85	783.9	710.87	-3.53	0.0348093
ZIC1a	XM_014181845.1	XM_014181845.1:1571	70.24	10.27	37.91	14.1	1.85	0.0348914
AESa	XM_014150407.1	XM_014150407.1:2271	2380.28	445.65	1689.53	266.09	1.41	0.0375723
TEAD3a	XM_014133831.1	XM_014133831.1:1712	175.29	635.41	1578.45	628.7	-9	0.0401576
PHACTR4Bb	XM_014169607.1	XM_014169607.1:141	1691.52	164.94	1161.18	257.01	1.46	0.042216
ESRRAa	XM_014196428.1	XM_014196428.1:2790	19.85	4.79	32.7	9.12	-1.65	0.0432006
ARB1	XM_014137515.1	XM_014137515.1:946	114.29	11.17	175.02	48.76	-1.53	0.048281
